# Barcoding of small extracellular vesicles with CRISPR-gRNA enables comprehensive, subpopulation-specific analysis of their biogenesis/release regulators

**DOI:** 10.1101/2023.09.28.559700

**Authors:** Koki Kunitake, Tadahaya Mizuno, Kazuki Hattori, Chitose Oneyama, Mako Kamiya, Sadao Ota, Yasuteru Urano, Ryosuke Kojima

**Affiliations:** Graduate School of Pharmaceutical Sciences, The University of Tokyo, 113-0033 Tokyo, Japan; Research Center for Advanced Science and Technology, The University of Tokyo, 153-8904 Tokyo, Japan; Division of Cancer Cell Regulation, Aichi Cancer Center Research Institute, 464-8681 Nagoya, Japan; Department of Life Science and Technology, Tokyo Institute of Technology, 226-8501 Kanagawa, Japan; Graduate School of Medicine, The University of Tokyo, Tokyo 113-0033, Japan; PRESTO, Japan Science and Technology Agency, Kawaguchi, Saitama, 332-0012, Japan; FOREST, Japan Science and Technology Agency, Kawaguchi, Saitama, 332-0012, Japan

## Abstract

Small extracellular vesicles (sEVs) are important intercellular information transmitters in various biological contexts, but their release processes remain poorly understood. Herein, we describe a high-throughput assay platform, <u>C</u>RISPR-assisted individually <u>b</u>arcoded s<u>E</u>V-based release <u>r</u>egulator (CIBER) screening, for identifying key players in sEV release. CIBER screening employs sEVs barcoded with CRISPR-gRNA through the interaction of gRNA and dead Cas9 fused with an sEV marker. Barcode quantification enables the estimation of the sEV amount released from each cell in a massively parallel manner. Barcoding sEVs with different sEV markers in a CRISPR pooled-screening format allows genome-wide exploration of sEV release regulators in a subpopulation-specific manner, successfully identifying previously unknown sEV release regulators and uncovering the exosomal/ectosomal nature of CD63^+^/CD9^+^ sEVs, respectively, as well as the synchronization of CD9^+^ sEV release with the cell cycle. CIBER should be a valuable tool for detailed studies on the biogenesis, release, and heterogeneity of sEVs.
