## Supplementary Data 1-8 for "Barcoding of small extracellular vesicles with CRISPR-gRNA enables comprehensive, subpopulation-specific analysis of their biogenesis/release regulators": Suppl Data 1_sequence metrics.xlsx

### Sheet: sequence metrics
				CD63-screen					CD9-screen					bEXOmir (eLife, 2018, 7, e41460)
library	fraction	Cas9	rep	processed read	mapped reads	mapping rate(%)	missed gRNA(%)	skew	processed read	mapped reads	mapping rate(%)	missed gRNA(%)	skew	mapped reads	skew
ACOC	cell	+	1	19028560	9203934	48.3691	1.245	1.885	17686019	8357984	47.2576	1.414	1.949	6964862	0.844
ACOC	cell	+	2	29633922	15262640	51.5039	1.095	1.925	17768893	8267673	46.5289	1.414	1.927
ACOC	cell	-	1	25456188	12871468	50.5632	0.696	2.09	17047894	8830174	51.7963	0.731	2.28	7552248	0.744
ACOC	cell	-	2	22785935	12682394	55.6589	0.699	2.112	17727877	9903830	55.8659	0.725	2.259
ACOC	sEV	+	1	11735794	6343998	54.0568	1.376	2.327	17385231	9875431	56.8036	1.184	2.364	59002491	78.932
ACOC	sEV	+	2	11233762	4949756	44.0614	1.944	2.907	21870212	12787365	58.4693	1.098	2.489	54433912	38.878
ACOC	sEV	-	1	14832541	6358776	42.8704	0.865	2.616	22710370	10736558	47.276	0.814	3.104	49210077	64.894
ACOC	sEV	-	2	13627944	4188390	30.7338	1.287	3.523	17824813	9368125	52.5567	0.795	2.656	63514294	63.826
DTKP	cell	+	1	19197528	9211404	47.9822	1.225	3.03	27117962	11900306	43.8835	1.087	3.336	6365613	1.673
DTKP	cell	+	2	26931645	14178355	52.6457	1.156	3.033	23310744	10658092	45.7218	1.221	3.266
DTKP	cell	-	1	22256128	13421305	60.3039	0.924	3.031	19544000	9508330	48.6509	0.916	3.537	5499415	1.562
DTKP	cell	-	2	24328809	13703938	56.328	0.928	3.093	17583364	9329986	53.0614	0.94	3.427
DTKP	sEV	+	1	20406674	12995141	63.6808	1.217	3.248	11512715	6077748	52.7916	1.502	3.831	22087457	90.656
DTKP	sEV	+	2	20334194	13473475	66.2602	1.245	3.22	15877661	7920936	49.8873	1.689	3.812	22558173	80.823
DTKP	sEV	-	1	17503493	11507778	65.7456	1.042	3.406	13147979	5338695	40.6047	1.579	4.389	16538994	80.43
DTKP	sEV	-	2	25064846	14903991	59.4617	1.001	3.618	13027968	4783420	36.7165	1.494	4.741	26427562	67.022
PROT	cell	+	1	33098099	16281604	49.192	1.526	2.389	23078329	13693204	59.3336	1.516	2.393	9248171	0.842
PROT	cell	+	2	35931850	20094384	55.9236	1.404	2.422	26963541	16136555	59.8458	1.372	2.48
PROT	cell	-	1	14053912	9033103	64.2747	1.26	2.857	21854800	13692290	62.6512	1.171	2.808	8754874	0.739
PROT	cell	-	2	15041785	9636340	64.0638	1.253	2.739	18697758	11937855	63.8465	1.243	2.79
PROT	sEV	+	1	9974686	4248642	42.5942	4.953	3.809	12864937	6720981	52.2426	2.332	2.698	48709557	87.774
PROT	sEV	+	2	11213417	4922159	43.8953	4.164	3.878	19782922	8793508	44.45	3.144	3.717	77402760	101.556
PROT	sEV	-	1	26391258	11801280	44.7166	1.51	3.777	28370287	11376065	40.0985	1.816	4.509	122873843	101.592
PROT	sEV	-	2	32164578	12354063	38.4089	1.477	4.253	15696171	6490078	41.3482	2.306	4.113	121514926	101.77
TMMO	cell	+	1	18616153	10657504	57.2487	1.677	2.198	12583744	5515170	43.8277	1.821	2.177	9757030	3.204
TMMO	cell	+	2	26185288	14962297	57.1401	1.444	2.255	10562450	5607306	53.0872	1.927	2.169	9355979	2.324
TMMO	cell	-	1	20345485	12826056	63.0413	1.279	2.22	16504922	9133935	55.3407	1.414	2.306	9031816	3.932
TMMO	cell	-	2	13909472	8640983	62.123	1.283	2.178	13285221	7033822	52.9447	1.368	2.253	9867747	2.835
TMMO	sEV	+	1	22561466	10489109	46.4913	1.787	5.206	19474804	10621850	54.5415	1.546	2.749	22057699	132.959
TMMO	sEV	+	2	19069154	10165290	53.3075	1.58	2.674	13282291	7457992	56.1499	1.69	2.79	18080202	88.968
TMMO	sEV	-	1	20699092	8719660	42.1258	1.491	3.762	19184160	10564764	55.0702	1.368	2.475	27667834	145.967
TMMO	sEV	-	2	21444491	9597238	44.7539	1.347	3.593	20988291	10145646	48.3396	1.465	2.93	20383840	111.669
